# Does hybridisation with an invasive species threaten Europe’s most endangered reptile? Genomic assessment of Aeolian lizards on Vulcano island

**DOI:** 10.1101/2024.04.12.589112

**Authors:** Josephine R Paris, Gentile Francesco Ficetola, Joan Ferrer Obiol, Iolanda Silva- Rocha, Miguel Angel Carretero, Daniele Salvi

**Affiliations:** Department of Health, Life and Environmental Sciences, University of L’Aquila, Coppito, Italy; Department of Life and Environmental Sciences, Marche Polytechnic University, Ancona, Italy; Department of Environmental Science and Policy, University of Milan, Milano, Italy; Université Grenoble Alpes, Université Savoie Mont Blanc, CNRS, Laboratoire d’Ecologie Alpine (LECA), Grenoble, France; CIBIO, Centro de Investigação em Biodiversidade e Recursos Genéticos, Universidade do Porto, InBio Laboratorio Associado, Vairão, Portugal; Departamento de Biologia, Faculdade de Ciências da Universidade do Porto, Porto, Portugal; BIOPOLIS Program in Genomics, Biodiversity and Land Planning, CIBIO, Campus de Vairão, 4485-661 Vairão, Portugal

**Keywords:** endangered, endemic, hybridisation, islands, lizards, *Podarcis raffonei*, *Podarcis siculus*, RADseq

## Abstract

Interspecific hybridisation can be consequential for rare and insular endemic species. The Critically Endangered Aeolian wall lizard, *Podarcis raffonei*, severely declined due to interactions with the invasive Italian wall lizard, *Podarcis siculus*. The largest population of *P. raffonei* survives on a narrow peninsula (Capo Grosso) that is mildly connected to the island of Vulcano, which has been entirely invaded by *P. siculus*. Recent observation of individuals with an intermediate phenotype raised concern over the risk that hybridisation might swamp this last stronghold. We genetically characterised lizards from Vulcano using genome-wide SNPs, considering individuals showing multiple phenotypes (native, invasive, and “intermediate”). Hybridisation rate was low (∼3%), with just two F1 hybrids and two backcrosses. However, pure *P. raffonei* showed extremely low genetic diversity, a very small effective population size, and a low N_E_/N_C_ ratio. Management strategies are urgently needed to control invasive species and maintain the genetic diversity of *P. raffonei*.
