## Supplemental Table 1 for "Does hybridisation with an invasive species threaten Europe’s most endangered reptile? Genomic assessment of Aeolian lizards on Vulcano island"

### Sheet: Supplementary Table 1
Supplementary Table 1. Sampling information for the lizards used in this study (n=133 after quality control). Information includes Voucher ID for the specimen, the nominal Sample ID used by this study (CGB = Capo Grosso brown phenotype; CGI = Capo Grosso intermediate phenotype; VUL=Vulcano; SF = Scoglio Faraglione; MIL = Milazzo), the sample accession ID from the European Nucleotide Archive (ENA)…
						De novo				Ref map
VoucherID	SampleID	ENA Accession ID	Location	Phenotype / Species	Year Sampled	No. raw reads	No. clean reads	Number of Loci	Mean coverage (x)	Properly paired mapped reads	% properly paired mapped reads	Number of loci	Mean coverage (x)
DB26466	CGB1	TBC	Capo Grosso	Brown	2015	1055354	1001303	17243	18.64	889132	0.9289	36588	15.078
DB26773	CGB2	TBC	Capo Grosso	Brown	2015	970306	884444	16606	16.2	763600	0.9358	37516	12.961
DB26779	CGB3	TBC	Capo Grosso	Brown	2015	944408	829669	16255	14.084	667086	0.9172	39076	10.825
DB26821	CGB4	TBC	Capo Grosso	Brown	2015	968914	921070	17197	17.43	833190	0.9465	34089	14.062
DB26823	CGB5	TBC	Capo Grosso	Brown	2015	1307632	1235771	18198	21.588	1100030	0.9359	43644	17.512
DB26824	CGB6	TBC	Capo Grosso	Brown	2015	993806	906442	16557	16.091	758966	0.9164	37050	12.79
DB27325	CGB7	TBC	Capo Grosso	Brown	2015	1206468	1143923	17894	20.885	1021424	0.9387	36541	17.124
DB27345	CGB8	TBC	Capo Grosso	Brown	2015	1427184	1357057	18471	24.771	1221030	0.9434	36679	20.582
DB27444	CGB9	TBC	Capo Grosso	Brown	2015	462826	396035	12314	8.494	323274	0.9423	30430	6.115
DB23372	CGB10	TBC	Capo Grosso	Brown	2017	2457642	2422577	21862	49.708	2278622	0.9538	40338	40.085
DB27673	CGB11	TBC	Capo Grosso	Brown	2017	1771444	1744004	21141	34.168	1608056	0.9361	35500	27.423
DB27761	CGB12	TBC	Capo Grosso	Brown	2017	3236716	3145233	23131	62.384	2914656	0.9534	47636	49.891
DB27765	CGB13	TBC	Capo Grosso	Brown	2017	2199806	2172172	22509	43.154	2025974	0.9441	41590	34.413
DB27766	CGB14	TBC	Capo Grosso	Brown	2017	1795310	1735644	20015	36.595	1612468	0.9611	38250	29.88
DB27767	CGB15	TBC	Capo Grosso	Brown	2017	1449654	1425504	18954	30.854	1341002	0.956	35941	25.176
DB27768	CGB16	TBC	Capo Grosso	Brown	2017	1765652	1719071	20585	34.135	1600646	0.9561	39562	27.457
DB27775	CGB17	TBC	Capo Grosso	Brown	2017	955128	902829	18499	18.3	808598	0.9469	33714	14.635
DB27776	CGB18	TBC	Capo Grosso	Brown	2017	1708998	1651195	19844	33.178	1512162	0.9481	37236	26.69
DB27777	CGB19	TBC	Capo Grosso	Brown	2017	1603130	1544245	20041	30.496	1408424	0.9464	38238	24.333
DB27778	CGB20	TBC	Capo Grosso	Brown	2017	1830918	1761664	20984	34.305	1560010	0.9208	35021	27.386
DB27779	CGB21	TBC	Capo Grosso	Brown	2017	4026064	3963473	24392	76.324	3723502	0.9539	48519	61.123
DB27780	CGB22	TBC	Capo Grosso	Brown	2017	2557550	2506262	21990	49.19	2249972	0.9156	41267	39.131
DB27781	CGB23	TBC	Capo Grosso	Brown	2017	2832670	2760410	22284	53.939	2506022	0.931	43703	42.974
DB27782	CGB24	TBC	Capo Grosso	Brown	2017	1555400	1496162	20380	28.934	1328222	0.9227	38102	22.703
DB27783	CGB25	TBC	Capo Grosso	Brown	2017	1315802	1285207	19058	27.146	1188300	0.9457	36271	21.65
DB27784	CGB26	TBC	Capo Grosso	Brown	2017	2362044	2320762	22833	44.453	2132830	0.9349	38596	35.522
DB27785	CGB27	TBC	Capo Grosso	Brown	2017	763498	710647	15707	15.896	625368	0.9473	30498	12.438
DB27787	CGB28	TBC	Capo Grosso	Brown	2017	1465038	1330222	18193	27.227	1152530	0.9616	34224	22.28
DB27788	CGB29	TBC	Capo Grosso	Brown	2017	1783812	1723284	20884	33.086	1542246	0.9257	37672	26.424
DB27789	CGB30	TBC	Capo Grosso	Brown	2017	979710	951738	18972	20.077	875472	0.9449	32135	16.108
DB27792	CGB31	TBC	Capo Grosso	Brown	2017	2069692	1955928	20628	38.442	1750860	0.9489	36279	30.74
DB27794	CGB32	TBC	Capo Grosso	Brown	2017	2565644	2514631	21819	49.591	2275180	0.9224	39307	39.542
DB27795	CGB33	TBC	Capo Grosso	Brown	2017	4766094	4685676	24072	89.978	4323198	0.938	50015	71.436
DB27796	CGB34	TBC	Capo Grosso	Brown	2017	2999704	2893741	23675	54.262	2606652	0.9337	45575	42.995
DB27816	CGB35	TBC	Capo Grosso	Brown	2017	1168906	1090591	18449	22.056	951912	0.938	33825	17.604
DB27830	CGB36	TBC	Capo Grosso	Brown	2017	2285484	2182322	20745	43.901	1979772	0.9502	41718	35.231
DB27835	CGB37	TBC	Capo Grosso	Brown	2017	2372924	2302025	21484	45.982	2122434	0.9498	44854	36.81
DB27840	CGB38	TBC	Capo Grosso	Brown	2017	1975738	1855174	20398	37.133	1638232	0.943	38371	29.643
DB27846	CGB39	TBC	Capo Grosso	Brown	2017	608160	586020	16245	13.534	539394	0.9537	28906	11.148
DB27847	CGB40	TBC	Capo Grosso	Brown	2017	1195678	1128474	19432	21.831	993886	0.9318	41609	17.278
DB27853	CGB41	TBC	Capo Grosso	Brown	2017	1349136	1272015	19276	25.392	1121780	0.9356	34437	20.335
DB27860	CGB42	TBC	Capo Grosso	Brown	2017	1926826	1871163	20371	38.761	1746766	0.9612	38977	31.379
DB27862	CGB43	TBC	Capo Grosso	Brown	2017	2058234	2004222	22257	38.489	1806028	0.9246	41642	30.583
DB27865	CGB44	TBC	Capo Grosso	Brown	2017	691838	660499	17362	14.37	595996	0.9422	31091	11.313
DB27759	CGB45	TBC	Capo Grosso	Brown	2017	3053874	2996948	21017	61.293	2817448	0.9576	47425	48.683
DB27793	CGB46	TBC	Capo Grosso	Brown	2017	1318794	1222808	19615	23.695	1048566	0.9277	33959	18.759
DB27861	CGB47	TBC	Capo Grosso	Brown	2017	2330800	2277708	24983	40.495	1963474	0.8815	38389	33.506
DB27760	CGB48	TBC	Capo Grosso	Brown	2017	1137278	1107081	18666	24.129	982694	0.9109	31027	18.868
DB27762	CGB49	TBC	Capo Grosso	Brown	2017	1289914	1195598	19089	23.969	989130	0.8934	36250	18.547
DB27827	CGB50	TBC	Capo Grosso	Brown	2017	2922696	2836955	23339	53.834	2300240	0.8355	39954	42.223
DB27834	CGI1	TBC	Capo Grosso	Intermediate	2017	1613776	1543875	20492	29.958	1382750	0.9355	39949	23.832
DB27845	CGI2	TBC	Capo Grosso	Intermediate	2017	2840268	2754863	22156	52.114	2485468	0.9299	41987	41.758
DB27863	CGI3	TBC	Capo Grosso	Intermediate	2017	2183310	2133041	21773	41.37	1935812	0.9283	38944	33.347
DB23357	CGI4	TBC	Capo Grosso	Intermediate	2017	1903228	1837938	21228	34.704	1641216	0.9245	35597	28.051
DB23366	CGI5	TBC	Capo Grosso	Intermediate	2017	1397668	1359262	20000	27.006	1238476	0.9348	34974	21.737
DB23385	CGI6	TBC	Capo Grosso	Intermediate	2017	2240182	2157728	21144	41.157	1969994	0.9468	38801	33.631
DB26125	CGI7	TBC	Capo Grosso	Intermediate	2017	1934320	1906052	21343	36.712	1772338	0.9426	36928	29.664
DB26128	CGI8	TBC	Capo Grosso	Intermediate	2017	1279424	1234612	19663	24.561	1128726	0.9448	35146	19.546
DB27681	CGI9	TBC	Capo Grosso	Intermediate	2017	1905902	1830357	21521	34.233	1628260	0.9259	36685	28.165
DB27741	CGI10	TBC	Capo Grosso	Intermediate	2017	1938108	1865905	21620	35.286	1648374	0.9165	37734	28.593
DB27742	CGI11	TBC	Capo Grosso	Intermediate	2017	1936902	1849492	21556	34.284	1623508	0.9175	42606	27.742
DB27743	CGI12	TBC	Capo Grosso	Intermediate	2017	3156698	3062067	23021	55.771	2688522	0.9048	40096	45.474
DB27747	CGI13	TBC	Capo Grosso	Intermediate (F1 Hybrid)	2017	2539930	2427170	37292	24.583	1853370	0.7989	44747	24.951
DB27748	CGI14	TBC	Capo Grosso	Intermediate	2017	2163906	2086367	21766	38.971	1880840	0.9337	38336	32.046
DB27757	CGI15	TBC	Capo Grosso	Intermediate	2017	1064298	1029646	19476	21.328	944106	0.9454	32799	17.126
DB27758	CGI16	TBC	Capo Grosso	Intermediate	2017	697710	672608	17774	14.764	613650	0.9439	29654	11.638
DB27763	CGI17	TBC	Capo Grosso	Intermediate	2017	835872	780871	16760	17.472	707324	0.9615	30322	13.213
DB27826	CGI18	TBC	Capo Grosso	Intermediate	2017	3742534	3520709	23168	59.35	2988598	0.8996	62852	47.861
DB27828	CGI19	TBC	Capo Grosso	Intermediate	2017	2997000	2881898	22945	51.787	2535358	0.9128	50137	41.929
DB27832	CGI20	TBC	Capo Grosso	Intermediate	2017	2620992	2494463	22474	42.753	1991908	0.8389	43083	34.711
DB27837	CGI21	TBC	Capo Grosso	Intermediate	2017	1755908	1677952	20959	31.843	1488768	0.927	40293	25.689
DB27841	CGI22	TBC	Capo Grosso	Intermediate	2017	2267062	2182367	22739	37.503	1710826	0.8141	40157	30.381
DB27844	CGI23	TBC	Capo Grosso	Intermediate	2017	2759572	2590628	22522	44.415	2130866	0.8761	47799	35.792
DB27854	CGI24	TBC	Capo Grosso	Intermediate	2017	1925600	1886696	21653	35.386	1640976	0.8869	37488	28.917
DB27856	CGI25	TBC	Capo Grosso	Intermediate	2017	4317282	4228343	22768	77.031	3695414	0.8917	44256	62.746
DB27858	CGI26	TBC	Capo Grosso	Intermediate	2017	727364	682089	16835	14.913	581762	0.9109	29919	11.11
DB27859	CGI27	TBC	Capo Grosso	Intermediate	2017	809492	754112	17557	15.556	651550	0.9274	32385	12.183
DB27864	CGI28	TBC	Capo Grosso	Intermediate	2017	188166	170368	6245	8.44	150686	0.9623	18500	4.544
DB27866	CGI29	TBC	Capo Grosso	Intermediate	2017	502652	481035	12757	14.149	445312	0.9604	25532	9.79
DB23377	CGI30	TBC	Capo Grosso	Intermediate	2017	2392348	2293625	20074	45.187	1955384	0.8893	38240	35.737
DB23393	CGI31	TBC	Capo Grosso	Intermediate	2017	1911462	1868617	19907	37.27	1530410	0.8375	32739	29.447
DB23395	CGI32	TBC	Capo Grosso	Intermediate	2017	1549114	1462712	19938	28.536	1210270	0.8779	33485	22.118
DB23412	CGI33	TBC	Capo Grosso	Intermediate	2017	3702174	3602023	20914	68.898	3031318	0.8645	40219	54.717
DB26295	CGI34	TBC	Capo Grosso	Intermediate	2017	3629816	3532421	20776	67.788	2975016	0.865	42504	53.968
DB26312	CGI35	TBC	Capo Grosso	Intermediate (F1 Hybrid)	2017	2232374	2185662	33524	25.887	1572268	0.7342	42654	24.465
DB27848	CGI36	TBC	Capo Grosso	Intermediate (raffonei backcross)	2017	841418	815047	22549	14.375	655314	0.8285	32265	11.912
DB27857	CGI37	TBC	Capo Grosso	Intermediate	2017	504330	460627	14661	10.923	381622	0.9094	27282	7.971
DB26330	CGI38	TBC	Capo Grosso	Intermediate (siculus backcross)	2015	167098	143415	4160	5.4	105384	0.8391	16647	2.731
DB26170	VUL1	TBC	Vulcano	Green	2015	885752	811236	18410	14.43	582384	0.7799	22953	12.611
DB26198	VUL2	TBC	Vulcano	Green	2015	598402	541519	16656	10.4	390804	0.7883	23499	8.465
DB26216	VUL3	TBC	Vulcano	Green	2015	532080	481114	15638	9.71	350980	0.7974	22228	7.723
DB26519	VUL4	TBC	Vulcano	Green	2015	1627480	1550272	21987	26.578	1117508	0.7548	27546	23.056
DB26542	VUL5	TBC	Vulcano	Green	2015	1220520	1194124	20506	22.719	918176	0.7849	22355	20.048
DB26793	VUL6	TBC	Vulcano	Green	2015	543224	494024	16159	9.897	358548	0.7889	22234	7.832
DB23367	VUL7	TBC	Vulcano	Green	2017	2484246	2419124	23004	42.387	1740016	0.7386	24057	34.72
DB26089	VUL8	TBC	Vulcano	Green	2017	1851956	1801720	21955	32.578	1306170	0.7444	25867	26.699
DB26114	VUL9	TBC	Vulcano	Green	2017	1371150	1330174	20615	23.666	932064	0.7221	23741	18.69
DB26297	VUL10	TBC	Vulcano	Green	2017	1254218	1217420	20376	21.863	884378	0.7478	26405	16.006
DB23406	VUL11	TBC	Vulcano	Green	2017	1931636	1899816	23820	32.573	1336066	0.7144	24686	28.008
DB26083	VUL12	TBC	Vulcano	Green	2017	923648	868956	19230	16.659	617344	0.7503	23578	13.678
DB27750	VUL13	TBC	Vulcano	Green	2017	3096702	2996363	25399	50.003	2164214	0.7442	34404	40.997
DB27751	VUL14	TBC	Vulcano	Green	2017	2114898	2048886	23431	36.114	1493644	0.7505	26270	30.908
DB27752	VUL15	TBC	Vulcano	Green	2017	1794904	1640673	21839	26.94	1046588	0.7013	26138	22.661
DB27753	VUL16	TBC	Vulcano	Green	2017	1590912	1498402	20853	26.498	1068438	0.7494	29604	21.54
DB27754	VUL17	TBC	Vulcano	Green	2017	578272	558425	14794	13.768	426354	0.7864	18558	10.279
DB27829	VUL18	TBC	Vulcano	Green	2017	3779498	3662795	26938	56.979	2212856	0.6227	34257	45.849
DB27831	VUL19	TBC	Vulcano	Green	2017	4430510	4355282	26129	71.853	2767870	0.646	32412	58.71
DB27833	VUL20	TBC	Vulcano	Green	2017	2471184	2415373	24940	39.616	1562010	0.661	28676	33.809
DB27836	VUL21	TBC	Vulcano	Green	2017	3358032	3252980	26192	53.488	2177790	0.6901	33221	44.176
DB27838	VUL22	TBC	Vulcano	Green	2017	1556350	1479422	21383	26.181	1042364	0.7407	26949	21.54
DB27839	VUL23	TBC	Vulcano	Green	2017	2251498	2164166	24255	37.221	1501708	0.721	28236	31.276
DB27842	VUL24	TBC	Vulcano	Green	2017	5507882	5346450	27988	85.681	3517368	0.6769	40245	68.595
DB27843	VUL25	TBC	Vulcano	Green	2017	2952996	2882342	25197	48.202	2010882	0.714	34507	36.883
DB27852	VUL26	TBC	Vulcano	Green	2017	2748046	2662435	25260	45.149	1790848	0.6941	26816	38.033
DB27867	VUL27	TBC	Vulcano	Green	2017	1759012	1642636	23037	28.007	1137890	0.7394	28654	23.503
DB27870	VUL28	TBC	Vulcano	Green	2017	3562674	3440786	26361	56.688	2381186	0.716	31874	48.004
DB27872	VUL29	TBC	Vulcano	Green	2017	2530394	2473142	22947	42.656	1765812	0.7292	28370	35.113
DB27755	VUL30	TBC	Vulcano	Green	2017	2034102	1939011	23252	36.282	1264588	0.6846	24763	29.803
DB27756	VUL31	TBC	Vulcano	Green	2017	1176666	1130292	19170	23.336	754408	0.6934	22507	18.943
DB27764	VUL32	TBC	Vulcano	Green	2017	2131534	2075948	22220	39.507	1352708	0.6686	28065	31.864
DB27868	VUL33	TBC	Vulcano	Green	2017	3590810	3466867	24611	63.597	2322260	0.6935	34691	49.595
DB27871	VUL34	TBC	Vulcano	Green	2017	2029266	1948574	23223	35.779	1206848	0.6451	24656	29.418
DB27873	VUL35	TBC	Vulcano	Green	2017	1955862	1805504	22586	32.495	1072882	0.6464	25716	26.472
DB26504	SF1	TBC	Scoglio Faraglione	P. raffonei	2015	906962	876050	12429	17.66	NA	NA	NA	NA
DB26534	SF2	TBC	Scoglio Faraglione	P. raffonei	2015	788108	752419	11949	15.37	NA	NA	NA	NA
DB27302	SF3	TBC	Scoglio Faraglione	P. raffonei	2015	987470	950227	12629	18.396	NA	NA	NA	NA
DB27337	SF4	TBC	Scoglio Faraglione	P. raffonei	2015	892010	850310	12211	16.757	NA	NA	NA	NA
DB27383	SF5	TBC	Scoglio Faraglione	P. raffonei	2015	842298	768089	11640	14.776	NA	NA	NA	NA
DB23382	MIL1	TBC	Milazzo	P. siculus	2017	1512184	1447021	19113	27.597	NA	NA	NA	NA
DB26260	MIL2	TBC	Milazzo	P. siculus	2017	2290372	2223432	18809	44.963	NA	NA	NA	NA
DB26311	MIL3	TBC	Milazzo	P. siculus	2017	1238362	1165639	18560	22.275	NA	NA	NA	NA
DB27661	MIL4	TBC	Milazzo	P. siculus	2017	2954706	2888185	20610	52.943	NA	NA	NA	NA
DB27676	MIL5	TBC	Milazzo	P. siculus	2017	3870850	3716337	19321	71.501	NA	NA	NA	NA
